# PROTEIN CODING VARIATION IN OUTBRED LABORATORY MOUSE STOCKS PROVIDES A MOLECULAR BASIS FOR DISTINCT RESEARCH APPLICATIONS

**DOI:** 10.1101/2022.07.26.501579

**Authors:** Belinda Cornes, Carolyn Paisie, Emily Swanzey, Andrew Schile, Kelly Brackett, Laura Reinholdt, Anuj Srivastava

## Abstract

Outbred laboratory mice (*Mus musculus*) are readily available and have high fecundity, making them a popular choice for biomedical research, especially toxicological and pharmacological applications. Direct high throughput genome sequencing (HTS) of these widely used research animals is an important genetic quality control measure that ensures research reproducibility. HTS data have been used to confirm the common origin of outbred stocks and to molecularly define distinct outbred populations. But these data have also revealed unexpected population structure and homozygosity in some populations; genetic features that emerge when outbred stocks are not properly maintained. We used exome sequencing to discover and interrogate protein coding variation in a newly established population of Swiss-derived outbred stock (J:ARC) that is closely related to other, commonly used CD-1 outbred populations. We used these data to describe the genetic architecture of the J:ARC population including heterozygosity, minor allele frequency, LD decay, and we defined the novel, protein-coding sequence variation. These data reveal the expected genetic architecture for a properly maintained outbred stock and provide a basis for on-going genetic quality control. We also compared these data to protein coding variation found in a multiparent outbred stock, the Diversity Outbred (J:DO). We found that the more recently derived, multiparent outbred stock has significantly higher interindividual variability, greater overall genetic variation, higher heterozygosity, and fewer novel variants than the Swiss derived J:ARC stock. However, among the novel variants found in the J:DO stock, significantly more are predicted to be protein-damaging. That individuals from this population can tolerate a higher load of potentially damaging variants highlights the buffering effects of allelic diversity and the differing selective pressures in these stocks. While both outbred stocks offer significant individual heterozygosity, our data provide a molecular basis for their intended applications, where the J:DO are best suited for studies requiring maximum, population-level genetic diversity and power for mapping, while the J:ARC are best suited as a general-purpose outbred stock with robust fecundity, relatively low allelic diversity, and less potential for extreme phenotypic variability.
