## Supplementary Data 1 for "PROTEIN CODING VARIATION IN OUTBRED LABORATORY MOUSE STOCKS PROVIDES A MOLECULAR BASIS FOR DISTINCT RESEARCH APPLICATIONS"

### Sheet: Table 1 samples
	GT Sample Name	J:ARC sample name	Tissue / Organ
	GT21-12077	JARC1F	spleen
	GT21-12078	JARC2F	spleen
	GT21-12079	JARC3F	spleen
	GT21-12080	JARC4F	spleen
	GT21-12081	JARC5F	spleen
	GT21-12082	JARC6F	spleen
	GT21-12083	JARC7F	spleen
	GT21-12084	JARC8F	spleen
	GT21-12085	JARC9F	spleen
	GT21-12086	JARC10F	spleen
	GT21-12087	JARC11F	spleen
	GT21-12088	JARC12F	spleen
	GT21-12089	JARC13F	spleen
	GT21-12090	JARC14F	spleen
	GT21-12091	JARC15F	spleen
	GT21-12092	JARC16F	spleen
	GT21-12093	JARC17F	spleen
	GT21-12094	JARC18F	spleen
	GT21-12095	JARC19F	spleen
	GT21-12096	JARC20F	spleen
	GT21-12097	JARC21F	spleen
	GT21-12098	JARC22F	spleen
	GT21-12099	JARC23F	spleen
	GT21-12100	JARC24F	spleen
	GT21-12101	JARC25F	spleen
	GT21-12102	JARC26F	spleen
	GT21-12103	JARC27F	spleen
	GT21-12104	JARC28F	spleen
	GT21-12105	JARC29F	spleen
	GT21-12106	JARC30F	spleen
	GT21-12107	JARC31F	spleen
	GT21-12108	JARC32F	spleen
	GT21-12109	JARC1M	spleen
	GT21-12110	JARC2M	spleen
	GT21-12111	JARC3M	spleen
	GT21-12112	JARC4M	spleen
	GT21-12113	JARC5M	spleen
	GT21-12114	JARC6M	spleen
	GT21-12115	JARC7M	spleen
	GT21-12116	JARC8M	spleen
	GT21-12117	JARC9M	spleen
	GT21-12118	JARC10M	spleen
	GT21-12119	JARC11M	spleen
	GT21-12120	JARC12M	spleen
	GT21-12121	JARC13M	spleen
	GT21-12122	JARC14M	spleen
	GT21-12123	JARC15M	spleen
	GT21-12124	JARC16M	spleen
	GT21-12125	JARC17M	spleen
	GT21-12126	JARC18M	spleen
	GT21-12127	JARC19M	spleen
	GT21-12128	JARC20M	spleen
	GT21-12129	JARC21M	spleen
	GT21-12130	JARC22M	spleen
	GT21-12131	JARC23M	spleen
	GT21-12132	JARC24M	spleen
	GT21-12133	JARC25M	spleen
	GT21-12134	JARC26M	spleen
	GT21-12135	JARC27M	spleen
	GT21-12136	JARC28M	spleen
	GT21-12137	JARC29M	spleen
	GT21-12138	JARC30M	spleen
	GT21-12139	JARC31M	spleen
	GT21-12140	JARC32M	spleen
	GT Sample Name	J:DO sample name	Tissue / Organ
	GT21-12141	M6	spleen
	GT21-12142	M8	spleen
	GT21-12143	M11	spleen
	GT21-12144	M15	spleen
	GT21-12145	M16	spleen
	GT21-12146	M20	spleen
	GT21-12147	M23	spleen
	GT21-12148	M24	spleen
	GT21-12149	M28	spleen
	GT21-12150	M29	spleen
	GT21-12151	F9	spleen
	GT21-12152	F10	spleen
	GT21-12153	F12	spleen
	GT21-12154	F22	spleen
	GT21-12155	F26	spleen
	GT21-12156	F27	spleen
	GT21-12157	F28	spleen
	GT21-12158	F29	spleen
	GT21-12159	F30	spleen
	GT21-12160	F35	spleen
